# Development and applications of a CRISPR activation system for facile genetic overexpression in *Candida albicans*

**DOI:** 10.1101/2022.08.15.501889

**Authors:** Nicholas C. Gervais, Alyssa A. La Bella, Lauren F. Wensing, Jehoshua Sharma, Victoria Acquaviva, Madison Best, Ricardo Omar Cadena López, Meea Fogal, Deeva Uthayakumar, Alejandro Chavez, Felipe Santiago-Tirado, Ana L. Flores-Mireles, Rebecca S. Shapiro

## Abstract

For the fungal pathogen *Candida albicans*, genetic overexpression readily occurs via a diversity of genomic alterations, such as aneuploidy and gain-of-function mutations, with important consequences for host adaptation, virulence, and evolution of antifungal drug resistance. Given the important role of overexpression on *C. albicans* biology, it is critical to develop and harness tools that enable the analysis of genes expressed at high levels in the fungal cell. Here, we describe the development, optimization, and application of a novel, single-plasmid-based CRISPR activation (CRISPRa) platform for targeted genetic overexpression in *C. albicans*, which employs a guide RNA to target an activator complex to the promoter region of a gene of interest, thus driving transcriptional expression of that gene. Using this system, we demonstrate the ability of CRISPRa to drive high levels of gene expression in *C. albicans*, and we assess optimal guide RNA targeting for robust and constitutive overexpression. We further demonstrate the specificity of the system via RNA sequencing. We highlight the application of CRISPRa to overexpress genes involved in pathogenesis and drug resistance and contribute towards the identification of novel phenotypes. Together, this tool will facilitate a broad range of applications for the study of *C. albicans* genetic overexpression.
