## Supplemental Table 1 for "Development and applications of a CRISPR activation system for facile genetic overexpression in *Candida albicans*"

### Sheet: Fungal strains
Strain name	Genotype	sgRNA	sgRNA targetting	Notes
fRSxxx	dCas9-VPR, ALS1 overexpression	atgatgatgatagtag	-150bp (ATG)	This strain was made by integrating pRSXXX into fRSXXX. 4x OE ALS1
fRS1	Wild-type Candida albicans.	N/A	N/A	Wild-type (SC5314) Candida albicans. This is the background strain for all mutant CRISPRa strains in this work.
fRS483	dCas9-VPR, non-targeting control strain.	N/A	N/A	This strain was made by integrating pRS156 into fRS1 (C. albicans SC5314), and contains a non-targeting dCas9-VPR complex.
fRS642	dCas9-VPR, ALS3 overexpression.	cgaGGAGGAATGTTAATTCTCGT aacACGAGAATTAACATTCCTCC	-1008bp (ATG)	This strain was made by integrating pRS524 into fRS1 (C. albicans SC5314). 1.53 overexpression of ALS3.
fRS643	dCas9-VPR, ALS3 overexpression.	cgaTAAGAGAGTTCCGTTGGCAT aacATGCCAACGGAACTCTCTTA	-1302bp (ATG)	This strain was made by integrating pRS525 into fRS1 (C. albicans SC5314). 1.84X overexpression of ALS3.
fRS644	dCas9-VPR, ALS3 overexpression.	cgaCTAGCACTTGTTCGTTTCTT aacAAGAAACGAACAAGTGCTAG	-1109bp (ATG)	This strain was made by integrating pRS526 into fRS1 (C. albicans SC5314). 1.84X overexpression of ALS3.
fRS645	dCas9-VPR, ALS3 overexpression.	cgaTGTGTTTAACTCATAACTGT aacACAGTTATGAGTTAAACACA	-1136bp (ATG)	This strain was made by integrating pRS527 into fRS1 (C. albicans SC5314). 2.4X overexpression of ALS3.
fRS646	dCas9-VPR, ALS3 overexpression.	cgaGCTTCGAATACGAAAAATGG aacCCATTTTTCGTATTCGAAGC	-299bp (ATG)	This strain was made by integrating pRS528 into fRS1 (C. albicans SC5314). 12.6X overexpression of ALS3.
fRS647	dCas9-VPR, ALS3 overexpression.	cgaCTAATTCTTGTCAAAAGCAC aacGTGCTTTTGACAAGAATTAG	-140bp (ATG)	This strain was made by integrating pRS529 into fRS1 (C. albicans SC5314). 4.83X overexpression of ALS3.
fRS668	dCas9-VPR, FGR28 overexpression.	cgaGGTCGGAAATACAATAGGTA aacTACCTATTGTATTTCCGACC	-143bp (ATG)	This strain was made by integrating pRS560 into fRS1 (C. albicans SC5314). 1.68X overexpression of FGR28.
fRS669	dCas9-VPR, FGR28 overexpression.	cgaTTTATGATTGTCATGGGAGT aacACTCCCATGACAATCATAAA	-255bp (ATG)	This strain was made by integrating pRS561 into fRS1 (C. albicans SC5314). 1.32X overexpression of FGR28.
fRS670	dCas9-VPR, FGR28 overexpression.	cgaATTTGTAAGTCGTGCATTTC aacGAAATGCACGACTTACAAAT	-950bp (ATG)	This strain was made by integrating pRS562 into fRS1 (C. albicans SC5314). 1X overexpression of FGR28.
fRS671	dCas9-VPR, FGR28 overexpression.	cgaATATAAAATCTCTATATTGG aacCCAATATAGAGATTTTATAT	-1015bp (ATG)	This strain was made by integrating pRS563 into fRS1 (C. albicans SC5314). 2.04X overexpression of FGR28.
fRS672	dCas9-VPR, FGR28 overexpression.	cgaAACCAGAAACTTTGGCGTTG aacCAACGCCAAAGTTTCTGGTT	-1045bp (ATG)	This strain was made by integrating pRS564 into fRS1 (C. albicans SC5314). 1.03X overexpression of FGR28.
fRS673	dCas9-VPR, FGR28 overexpression.	cgaGACAGAGAAAGAACACAACA aacTGTTGTGTTCTTTCTCTGTC	-1080bp (ATG)	This strain was made by integrating pRS565 into fRS1 (C. albicans SC5314). 1.16X overexpression of FGR28.
fRS674	dCas9-VPR, KSP1 overexpression.	cgaTTTATTGCATTTACTAAGTT aacAACTTAGTAAATGCAATAAA	-147bp (ATG)	This strain was made by integrating pRS566 into fRS1 (C. albicans SC5314). 1.02X overexpression of KSP1.
fRS675	dCas9-VPR, KSP1 overexpression.	cgaGATTTCAAATGTATGTTTAT aacATAAACATACATTTGAAATC	-178bp (ATG)	This strain was made by integrating pRS567 into fRS1 (C. albicans SC5314). 1.02X overexpression of KSP1.
fRS676	dCas9-VPR, KSP1 overexpression.	cgaCTCTGTCTTAATTATATATA aacTATATATAATTAAGACAGAG	-885bp (ATG)	This strain was made by integrating pRS568 into fRS1 (C. albicans SC5314). 1.86X overexpression of KSP1.
fRS677	dCas9-VPR, KSP1 overexpression.	cgaGAATAGTGTGAGTGATTAAT aacATTAATCACTCACACTATTC	-1036bp (ATG)	This strain was made by integrating pRS569 into fRS1 (C. albicans SC5314). 3.87X overexpression of KSP1.
fRS678	dCas9-VPR, KSP1 overexpression.	cgaGAAAGCTAAGCAAAAAAGTA aacTACTTTTTTGCTTAGCTTTC	-1102bp (ATG)	This strain was made by integrating pRS570 into fRS1 (C. albicans SC5314). 2.51X overexpression of KSP1.
fRS679	dCas9-VPR, KSP1 overexpression.	cgaATCAAAAAGTATTTGTGTGG aacCCACACAAATACTTTTTGAT	-1160bp (ATG)	This strain was made by integrating pRS571 into fRS1 (C. albicans SC5314). 2.18X overexpression of KSP1.
fRS215	dCas9-VPR, CDR1 overexpression.	cgaAGTTCATCATCATTTAATCG/ aacCGATTAAATGATGATGAACT	-153bp (ATG)	This strain was made by integrating pRS270 into fRS1 (C. albicans SC5314). 2.62X overexpression of CDR1.
fRS352	dCas9-VPR, CDR1 overexpression.	cgaACCTTTACTAGTAGTACCAG/ aacCTGGTACTACTAGTAAAGGT	-263bp (ATG)	This strain was made by integrating pRS322 into fRS1 (C. albicans SC5314). 5.40X overexpression of CDR1.
fRS488	dCas9-VPR, CDR1 overexpression.	cgaGGGGGGTAGGGATCGGATAG/ aacCTATCCGATCCCTACCCCCC	-351bp (ATG)	This strain was made by integrating pRS415 into fRS1 (C. albicans SC5314). 2.46X overexpression of CDR1.
fRS229	dCas9-VPR, ALS1 overexpression.	cgaCAAGTCAATTTCGTATTCAA/ aacTTGAATACGAAATTGACTTG	-171bp (ATG)	This strain was made by integrating pRS271 into fRS1 (C. albicans SC5314). 24.8X overexpression of ALS1.
fRS230	dCas9-VPR, ALS1 overexpression.	cgaCCACATAGAATAAGCGGCCA/ aacTGGCCGCTTATTCTATGTGG	-302bp (ATG)	This strain was made by integrating pRS272 into fRS1 (C. albicans SC5314). 5.73X overexpression of ALS1.

### Sheet: Plasmids
Plasmid name	Description	sgRNA	sgRNA targetting	Selectable markers	Notes
pRSxxx	NEUT5L integrating plasmid. dCas9-VPR for ALS1 overexpression	atgatgatgatagtag	-150bp (ATG)	AMP, NAT	Plasmid can be linearized with PacI for C. albicans genomic integration at NEUT5L
pRS143	NEUT5L integrating plasmid containing a codon-optimized dCas9 for Candida albicans.	N/A	N/A	AMP, NAT	Plasmid containing a catalytically inactive Cas9 ("dead", dCas9) codon-optimized for Candida albicans. Based on standard Cas9 plasmids that can be integrated into NEUT5L by cutting with the PacI enzyme. sgRNA can be cloned in with Golden Gate following treatment with the SapI enzyme.
pRS156	NEUT5L integrating plasmid. dCas9-VPR for targeted gene overexpression in C. albicans.	N/A	N/A	AMP, NAT	Plasmid can be linearized with PacI for C. albicans genomic integration at NEUT5L.
pRS524	NEUT5L integrating plasmid. dCas9-VPR for ALS3 overexpression in C. albicans.	cgaGGAGGAATGTTAATTCTCGT aacACGAGAATTAACATTCCTCC	-1008bp (ATG)	AMP, NAT	Plasmid containing dCas9-VPR and the sgRNA oRS1146 for ALS3 overexpression in C. albicans (ie. pRS156 + oRS1146).
pRS525	NEUT5L integrating plasmid. dCas9-VPR for ALS3 overexpression in C. albicans.	cgaTAAGAGAGTTCCGTTGGCAT aacATGCCAACGGAACTCTCTTA	-1302bp (ATG)	AMP, NAT	Plasmid containing dCas9-VPR and the sgRNA oRS1147 for ALS3 overexpression in C. albicans (ie. pRS156 + oRS1147).
pRS526	NEUT5L integrating plasmid. dCas9-VPR for ALS3 overexpression in C. albicans.	cgaCTAGCACTTGTTCGTTTCTT aacAAGAAACGAACAAGTGCTAG	-1109bp (ATG)	AMP, NAT	Plasmid containing dCas9-VPR and the sgRNA oRS1148 for ALS3 overexpression in C. albicans (ie. pRS156 + oRS1148).
pRS527	NEUT5L integrating plasmid. dCas9-VPR for ALS3 overexpression in C. albicans.	cgaTGTGTTTAACTCATAACTGT aacACAGTTATGAGTTAAACACA	-1136bp (ATG)	AMP, NAT	Plasmid containing dCas9-VPR and the sgRNA oRS1149 for ALS3 overexpression in C. albicans (ie. pRS156 + oRS1149).
pRS528	NEUT5L integrating plasmid. dCas9-VPR for ALS3 overexpression in C. albicans.	cgaGCTTCGAATACGAAAAATGG aacCCATTTTTCGTATTCGAAGC	-299bp (ATG)	AMP, NAT	Plasmid containing dCas9-VPR and the sgRNA oRS1150 for ALS3 overexpression in C. albicans (ie. pRS156 + oRS1150).
pRS529	NEUT5L integrating plasmid. dCas9-VPR for ALS3 overexpression in C. albicans.	cgaCTAATTCTTGTCAAAAGCAC aacGTGCTTTTGACAAGAATTAG	-140bp (ATG)	AMP, NAT	Plasmid containing dCas9-VPR and the sgRNA oRS1151 for ALS3 overexpression in C. albicans (ie. pRS156 + oRS1151).
pRS560	NEUT5L integrating plasmid. dCas9-VPR for FGR28 overexpression in C. albicans.	cgaGGTCGGAAATACAATAGGTA aacTACCTATTGTATTTCCGACC	-143bp (ATG)	AMP, NAT	Plasmid containing dCas9-VPR and the sgRNA oRS1211 for FGR28 overexpression in C. albicans (ie. pRS156 + oRS1211).
pRS561	NEUT5L integrating plasmid. dCas9-VPR for FGR28 overexpression in C. albicans.	cgaTTTATGATTGTCATGGGAGT aacACTCCCATGACAATCATAAA	-255bp (ATG)	AMP, NAT	Plasmid containing dCas9-VPR and the sgRNA oRS1212 for FGR28 overexpression in C. albicans (ie. pRS156 + oRS1212).
pRS562	NEUT5L integrating plasmid. dCas9-VPR for FGR28 overexpression in C. albicans.	cgaATTTGTAAGTCGTGCATTTC aacGAAATGCACGACTTACAAAT	-950bp (ATG)	AMP, NAT	Plasmid containing dCas9-VPR and the sgRNA oRS1213 for FGR28 overexpression in C. albicans (ie. pRS156 + oRS1213).
pRS563	NEUT5L integrating plasmid. dCas9-VPR for FGR28 overexpression in C. albicans.	cgaATATAAAATCTCTATATTGG aacCCAATATAGAGATTTTATAT	-1015bp (ATG)	AMP, NAT	Plasmid containing dCas9-VPR and the sgRNA oRS1214 for FGR28 overexpression in C. albicans (ie. pRS156 + oRS1214).
pRS564	NEUT5L integrating plasmid. dCas9-VPR for FGR28 overexpression in C. albicans.	cgaAACCAGAAACTTTGGCGTTG aacCAACGCCAAAGTTTCTGGTT	-1045bp (ATG)	AMP, NAT	Plasmid containing dCas9-VPR and the sgRNA oRS1215 for FGR28 overexpression in C. albicans (ie. pRS156 + oRS1215).
pRS565	NEUT5L integrating plasmid. dCas9-VPR for FGR28 overexpression in C. albicans.	cgaGACAGAGAAAGAACACAACA aacTGTTGTGTTCTTTCTCTGTC	-1080bp (ATG)	AMP, NAT	Plasmid containing dCas9-VPR and the sgRNA oRS1216 for FGR28 overexpression in C. albicans (ie. pRS156 + oRS1216).
pRS566	NEUT5L integrating plasmid. dCas9-VPR for KSP1 overexpression in C. albicans.	cgaTTTATTGCATTTACTAAGTT aacAACTTAGTAAATGCAATAAA	-147bp (ATG)	AMP, NAT	Plasmid containing dCas9-VPR and the sgRNA oRS1217 for KSP1 overexpression in C. albicans (ie. pRS156 + oRS1217).
pRS567	NEUT5L integrating plasmid. dCas9-VPR for KSP1 overexpression in C. albicans.	cgaGATTTCAAATGTATGTTTAT aacATAAACATACATTTGAAATC	-178bp (ATG)	AMP, NAT	Plasmid containing dCas9-VPR and the sgRNA oRS1218 for KSP1 overexpression in C. albicans (ie. pRS156 + oRS1218).
pRS568	NEUT5L integrating plasmid. dCas9-VPR for KSP1 overexpression in C. albicans.	cgaCTCTGTCTTAATTATATATA aacTATATATAATTAAGACAGAG	-885bp (ATG)	AMP, NAT	Plasmid containing dCas9-VPR and the sgRNA oRS1219 for KSP1 overexpression in C. albicans (ie. pRS156 + oRS1219).
pRS569	NEUT5L integrating plasmid. dCas9-VPR for KSP1 overexpression in C. albicans.	cgaGAATAGTGTGAGTGATTAAT aacATTAATCACTCACACTATTC	-1036bp (ATG)	AMP, NAT	Plasmid containing dCas9-VPR and the sgRNA oRS1220 for KSP1 overexpression in C. albicans (ie. pRS156 + oRS1220).
pRS570	NEUT5L integrating plasmid. dCas9-VPR for KSP1 overexpression in C. albicans.	cgaGAAAGCTAAGCAAAAAAGTA aacTACTTTTTTGCTTAGCTTTC	-1102bp (ATG)	AMP, NAT	Plasmid containing dCas9-VPR and the sgRNA oRS1221 for KSP1 overexpression in C. albicans (ie. pRS156 + oRS1221).
pRS571	NEUT5L integrating plasmid. dCas9-VPR for KSP1 overexpression in C. albicans.	cgaATCAAAAAGTATTTGTGTGG aacCCACACAAATACTTTTTGAT	-1160bp (ATG)	AMP, NAT	Plasmid containing dCas9-VPR and the sgRNA oRS1222 for KSP1 overexpression in C. albicans (ie. pRS156 + oRS1222).
pRS270	NEUT5L integrating plasmid. dCas9-VPR for CDR1 overexpression in C. albicans.	cgaAGTTCATCATCATTTAATCG/ aacCGATTAAATGATGATGAACT	-153bp (ATG)	AMP, NAT	Plasmid containing dCas9-VPR and the sgRNA oRS419 for CDR1 overexpression in C. albicans (ie. pRS156 + oRS419).
pRS322	NEUT5L integrating plasmid. dCas9-VPR for CDR1 overexpression in C. albicans.	cgaACCTTTACTAGTAGTACCAG/ aacCTGGTACTACTAGTAAAGGT	-263bp (ATG)	AMP, NAT	Plasmid containing dCas9-VPR and the sgRNA oRS615 for CDR1 overexpression in C. albicans (ie. pRS156 + oRS615).
pRS415	NEUT5L integrating plasmid. dCas9-VPR for CDR1 overexpression in C. albicans.	cgaGGGGGGTAGGGATCGGATAG/ aacCTATCCGATCCCTACCCCCC	-351bp (ATG)	AMP, NAT	Plasmid containing dCas9-VPR and the sgRNA oRS882 for CDR1 overexpression in C. albicans (ie. pRS156 + oRS882).
pRS271	NEUT5L integrating plasmid. dCas9-VPR for ALS1 overexpression in C. albicans.	cgaCAAGTCAATTTCGTATTCAA/ aacTTGAATACGAAATTGACTTG	-171bp (ATG)	AMP, NAT	Plasmid containing dCas9-VPR and the sgRNA oRS430 for ALS1 overexpression in C. albicans (ie. pRS156 + oRS430).
pRS272	NEUT5L integrating plasmid. dCas9-VPR for ALS1 overexpression in C. albicans.	cgaCCACATAGAATAAGCGGCCA/ aacTGGCCGCTTATTCTATGTGG	-302bp (ATG)	AMP, NAT	Plasmid containing dCas9-VPR and the sgRNA oRS431 for ALS1 overexpression in C. albicans (ie. pRS156 + oRS431).

### Sheet: Oligos
Oligo name	Purpose	Oligo sequence	Notes
oRSXXX	sgRNA/PCR primer		sgRNA targetting ALS1, or PCR primer to validate Cas9 integration...
oRS1146 (F/R)	sgRNA	cgaGGAGGAATGTTAATTCTCGT aacACGAGAATTAACATTCCTCC	sgRNA targeting ALS3.
oRS1147 (F/R)	sgRNA	cgaTAAGAGAGTTCCGTTGGCAT aacATGCCAACGGAACTCTCTTA	sgRNA targeting ALS3.
oRS1148 (F/R)	sgRNA	cgaCTAGCACTTGTTCGTTTCTT aacAAGAAACGAACAAGTGCTAG	sgRNA targeting ALS3.
oRS1149 (F/R)	sgRNA	cgaTGTGTTTAACTCATAACTGT aacACAGTTATGAGTTAAACACA	sgRNA targeting ALS3.
oRS1150 (F/R)	sgRNA	cgaGCTTCGAATACGAAAAATGG aacCCATTTTTCGTATTCGAAGC	sgRNA targeting ALS3.
oRS1151 (F/R)	sgRNA	cgaCTAATTCTTGTCAAAAGCAC aacGTGCTTTTGACAAGAATTAG	sgRNA targeting ALS3.
oRS1211 (F/R)	sgRNA	cgaGGTCGGAAATACAATAGGTA aacTACCTATTGTATTTCCGACC	sgRNA targeting FGR28.
oRS1212 (F/R)	sgRNA	cgaTTTATGATTGTCATGGGAGT aacACTCCCATGACAATCATAAA	sgRNA targeting FGR28.
oRS1213 (F/R)	sgRNA	cgaATTTGTAAGTCGTGCATTTC aacGAAATGCACGACTTACAAAT	sgRNA targeting FGR28.
oRS1214 (F/R)	sgRNA	cgaATATAAAATCTCTATATTGG aacCCAATATAGAGATTTTATAT	sgRNA targeting FGR28.
oRS1215 (F/R)	sgRNA	cgaAACCAGAAACTTTGGCGTTG aacCAACGCCAAAGTTTCTGGTT	sgRNA targeting FGR28.
oRS1216 (F/R)	sgRNA	cgaGACAGAGAAAGAACACAACA aacTGTTGTGTTCTTTCTCTGTC	sgRNA targeting FGR28.
oRS1217 (F/R)	sgRNA	cgaTTTATTGCATTTACTAAGTT aacAACTTAGTAAATGCAATAAA	sgRNA targeting KSP1.
oRS1218 (F/R)	sgRNA	cgaGATTTCAAATGTATGTTTAT aacATAAACATACATTTGAAATC	sgRNA targeting KSP1.
oRS1219 (F/R)	sgRNA	cgaCTCTGTCTTAATTATATATA aacTATATATAATTAAGACAGAG	sgRNA targeting KSP1.
oRS1220 (F/R)	sgRNA	cgaGAATAGTGTGAGTGATTAAT aacATTAATCACTCACACTATTC	sgRNA targeting KSP1.
oRS1221 (F/R)	sgRNA	cgaGAAAGCTAAGCAAAAAAGTA aacTACTTTTTTGCTTAGCTTTC	sgRNA targeting KSP1.
oRS1222 (F/R)	sgRNA	cgaATCAAAAAGTATTTGTGTGG aacCCACACAAATACTTTTTGAT	sgRNA targeting KSP1.
oRS419 (F/R)	sgRNA	cgaAGTTCATCATCATTTAATCG/ aacCGATTAAATGATGATGAACT	sgRNA targeting CDR1.
oRS615 (F/R)	sgRNA	cgaACCTTTACTAGTAGTACCAG/ aacCTGGTACTACTAGTAAAGGT	sgRNA targeting CDR1.
oRS882 (F/R)	sgRNA	cgaGGGGGGTAGGGATCGGATAG/ aacCTATCCGATCCCTACCCCCC	sgRNA targeting CDR1.
oRS430 (F/R)	sgRNA	cgaCAAGTCAATTTCGTATTCAA/ aacTTGAATACGAAATTGACTTG	sgRNA targeting ALS1.
oRS431 (F/R)	sgRNA	cgaCCACATAGAATAAGCGGCCA/ aacTGGCCGCTTATTCTATGTGG	sgRNA targeting ALS1.
oRS835	PCR primer	CCAACTTAATCGCCTTGCAG	PCR primer to validate sgRNA integration into plasmid backbone and into C. albicans chromosome.
oRS836	PCR primer	CTTGACACGACCTTGGAGTG	PCR primer to validate sgRNA integration into plasmid backbone and into C. albicans chromosome.
oRS900	PCR primer	CCAGTTTGGAACAAGAGTCC	PCR primer to validate C. albicans NEUT5L chromosomal integration of plasmid.
oRS901	PCR primer	TAGCAACAAGTGTGAAAGTG	PCR primer to validate C. albicans NEUT5L chromosomal integration of plasmid.
